# Genome-wide identification of novel long non-coding RNAs and their possible roles in hypoxic zebrafish brain

**DOI:** 10.1101/2020.07.10.181842

**Authors:** Bodhisattwa Banerjee, Debaprasad Koner, David Karasik, Nirmalendu Saha

**Affiliations:** Musculoskeletal Genetics Laboratory, The Azrieli Faculty of Medicine, Bar-Ilan University, Safed 1311502, Israel; Biochemical Adaptation Laboratory, Department of Zoology, North-Eastern Hill University, Shillong 793022, India

**Keywords:** long non-coding RNAs, hypoxia, Alzheimer’s disease, brain regions, zebrafish

## Abstract

Long non-coding RNAs (lncRNAs) are the master regulators of numerous biological processes. Hypoxia causes oxidative stress with severe and detrimental effects on brain function and acts as a critical initiating factor in the pathogenesis of Alzheimer’s disease (AD). From the RNA-Seq in the forebrain (Fb), midbrain (Mb), and hindbrain (Hb) regions of hypoxic and normoxic zebrafish, we identified novel lncRNAs, whose potential *cis* targets showed involvement in neuronal development and differentiation pathways. Under hypoxia, several lncRNAs and mRNAs were differentially expressed. Co-expression studies indicated that the Fb and Hb regions’ potential lncRNA target genes were involved in the AD pathogenesis. In contrast, those in Mb (*cry1b, per1a, cipca*) were responsible for regulating circadian rhythm. We identified specific lncRNAs present in the syntenic regions between zebrafish and humans, possibly functionally conserved. We thus identified several conserved lncRNAs as the probable regulators of AD genes (*adrb3b, cav1, stat3, bace2, apoeb, psen1, s100b*).
