## Supplementary tables S1-S2 for "Genome-wide identification of novel long non-coding RNAs and their possible roles in hypoxic zebrafish brain"

### Sheet: S1
Supplementary Table S1. Raw data statistics of ssRNA-Seq library of three brain regions
Sample	Total reads	GC (%)	AT (%)	Q20 (%)	Q30 (%)
Fbc1	32716556	42.52	57.48	98.07	94.34
Fbc2	31319734	42.96	57.03	97.88	93.89
Fbc3	30684086	42.59	57.41	97.81	93.79
Fbt1	36640820	42.36	57.64	97.85	93.83
Fbt2	37876720	42.86	57.14	97.84	93.84
Mbc1	32024378	44.58	55.42	97.19	92.18
Mbc2	37908048	44.24	55.76	97.99	94.16
Mbc3	33616348	43.17	56.83	98.06	94.32
Mbt1	34736616	43.07	56.93	97.67	93.41
Mbt2	35660940	42.67	57.33	97.97	94.15
Hbc1	32730152	44.25	55.75	97.93	94.01
Hbc2	36074520	45.27	54.73	98.1	94.43
Hbc3	39897748	44.68	55.32	98.1	94.39
Hbt1	38712858	43.73	56.27	97.83	93.76
Hbt2	39713360	42.48	57.52	97.89	93.92
Fb: Forebrain; Mb: Midbrain; Hb: Hindbrain
Q20 (%): Ratio of bases that have phred quality score of over 20; Q30 (%): Ratio of bases that have phred quality score of over 30

### Sheet: S2
Supplementary Table S2. Mapping statistics of reads to the zebrafish genome (GRCz11)
Sample	Total reads	Uniquely mapped reads	Multiple mapped reads	Unmapped reads
Fbc1	32716556	25392666 (77.61%)	2659856 (8.13%)	4478896 (13.69%)
Fbc2	31319734	27596400 (88.11%)	2878608 (9.19%)	529303 (1.69%)
Fbc3	30684086	27055814 (88.18%)	2873520 (9.36%)	460261 (1.50%)
Fbt1	36640820	25622925 (69.93%)	2803022 (7.65%)	8130598 (22.19%)
Fbt2	37876720	26513704 (70%)	3310425 (8.74%)	8052590 (21.26%)
Mbc1	32024378	26711004 (83.41%)	2306890 (7.20%)	2786120 (8.70%)
Mbc2	37908048	33652042 (88.77%)	3435590 (9.06%)	504177 (1.33%)
Mbc3	33616348	27947804 (83.14%)	2659718 (7.91%)	2769987 (8.24%)
Mbt1	34736616	25229204 (72.63%)	2466299 (7.10%)	6947323 (20%)
Mbt2	35660940	25394155 (71.21%)	2628211 (7.37%)	7552987 (21.18%)
Hbc1	32730152	28404412 (86.78%)	3433644 (10.49%)	608780 (1.86%)
Hbc2	36074520	31073574 (86.14%)	3447644 (9.56%)	1190459 (3.30%)
Hbc3	39897748	34878170 (87.42%)	3461918 (8.68%)	1216881 (3.05%)
Hbt1	38712858	28295228 (73.09%)	2926692 (7.56%)	7374799 (19.05%)
Hbt2	39713360	28490364 (71.74%)	2744193 (6.91%)	8367605 (21.07%)
Fb: Forebrain; Mb: Midbrain; Hb: Hindbrain
