## Supplementary tables S3-S5 for "Genome-wide identification of novel long non-coding RNAs and their possible roles in hypoxic zebrafish brain"

### Sheet: GO_biological_process
Supplementary Table S3 (Fbt vs. Fbc)
GO Biological process enrichment of DE mRNAs
Direction	adj.Pval	nGenes	Pathways
Down regulated	8e-08	21	DNA-templated transcription, initiation
	0.00014	39	MRNA processing
	0.0002	8	Membrane disruption in other organism
	0.00054	9	DNA integration
Up regulated	7.9e-06	161	Developmental process
	2.4e-05	31	Anion transport
	2.4e-05	142	Multicellular organism development
	2.4e-05	28	Response to abiotic stimulus
	2.4e-05	153	Anatomical structure development
	3.3e-05	25	Organic anion transport
	3.7e-05	19	Organic acid transport
	0.0001	25	Response to hormone
	0.00019	21	Response to wounding
	0.00024	72	Cell surface receptor signaling pathway
	0.00025	9	Vasculogenesis
	0.00044	29	Vasculature development
	0.00045	11	Monocarboxylic acid transport
	0.00045	46	Negative regulation of cellular metabolic process

### Sheet: KEGG
Supplementary Table S4 (Fbt vs. Fbc)
KEGG pathway enrichment of DE mRNAs
Direction	adj.Pval	nGenes	Pathways
Up regulated	0.0088	21	MAPK signaling pathway

### Sheet: Disease.ZFIN
Supplementary Table S5 (Fbt vs. Fbc)
Disease.ZFIN enrichment of DE mRNAs
Direction	adj.Pval	nGenes	Pathways
Up regulated	1.2e-08	39	Type 2 diabetes mellitus
	6.1e-06	27	Myocardial infarction
	0.00024	29	Alzheimer's disease
	0.00049	11	Systemic scleroderma
	0.00052	4	Renal carcinoma
	0.0011	16	Pulmonary hypertension
	0.0011	6	Focal segmental glomerulosclerosis
	0.0011	5	Arrhythmogenic right ventricular cardiomyopathy
	0.0019	6	Autosomal dominant polycystic kidney disease
	0.0019	7	Diabetic angiopathy
	0.0019	8	Lung disease
	0.0019	8	Ductal carcinoma in situ
