## Supplementary tables S6-S8 for "Genome-wide identification of novel long non-coding RNAs and their possible roles in hypoxic zebrafish brain"

### Sheet: GO_biological_process
Supplementary Table S6 (Mbt vs. Mbc)
GO Biological process enrichment of DE mRNAs
Direction	adj.Pval	nGenes	Pathways
Down regulated	6.6e-05	34	MRNA processing
	6.6e-05	45	Protein ubiquitination
	6.6e-05	46	Protein modification by small protein conjugation
	0.00031	47	RNA processing
	0.00066	13	DNA-templated transcription, initiation
	0.00096	35	MRNA metabolic process
	0.0069	7	DNA integration
Up regulated	1.6e-07	11	Circadian regulation of gene expression
	2.9e-05	13	Circadian rhythm
	2.9e-05	143	Developmental process
	0.00012	135	Anatomical structure development
	0.00039	123	Multicellular organism development
	0.00039	79	Negative regulation of biological process
	0.00056	28	Negative regulation of transcription, DNA-templated
	0.00061	109	System development
	0.00061	29	Negative regulation of RNA biosynthetic process
	0.00061	30	Negative regulation of cellular macromolecule biosynthetic process
	0.00068	31	Negative regulation of macromolecule biosynthetic process
	0.00068	22	Blood vessel morphogenesis
	0.00068	72	Negative regulation of cellular proce

### Sheet: KEGG
Supplementary Table S7 (Mbt vs. Mbc)
KEGG pathway enrichment of DE mRNAs
Direction	adj.Pval	nGenes	Pathways
Up regulated	0.0037	9	ECM-receptor interaction

### Sheet: Disease.ZFIN
Supplementary Table S8 (Mbt vs. Mbc)
Disease.ZFIN enrichment of DE mRNAs
Direction	adj.Pval	nGenes	Pathways
Up regulated	1.4e-10	33	Myocardial infarction
	3e-09	37	Type 2 diabetes mellitus
	7.5e-09	23	Pulmonary hypertension
	2.5e-06	30	Hypertension
	7.4e-05	8	Portal hypertension
	0.00015	10	Nonalcoholic fatty liver disease
	0.00015	12	Acute kidney failure
	0.00015	8	Diabetic angiopathy
	0.00048	15	Congestive heart failure
	0.00052	9	Ureteral obstruction
	0.00052	10	Pre-eclampsia
	0.00052	6	Idiopathic pulmonary fibrosis
	0.00057	15	Urinary bladder cancer
	0.00073	22	Obesity
	0.00086	18	Prostate cancer
