## Supplementary tables S9-S11 for "Genome-wide identification of novel long non-coding RNAs and their possible roles in hypoxic zebrafish brain"

### Sheet: GO_biological_process
Supplementary Table S9 (Hbt vs. Hbc)
GO Biological process enrichment of DE mRNAs
Direction	adj.Pval	nGenes	Pathways
Down regulated	4.1e-05	25	DNA-templated transcription, initiation
	9.8e-05	14	DNA integration
	0.00011	22	Chromatin silencing
	0.00015	11	Membrane disruption in other organism
	0.0033	9	Acrosome reaction
	0.0038	25	Gene silencing
	0.0041	17	Chromatin assembly
Up regulated	0.0001	52	Organic anion transport
	0.0001	37	Organic acid transport
	0.0001	13	Chondrocyte morphogenesis
	0.00014	14	Chondrocyte development
	0.00031	14	Endochondral bone morphogenesis
	0.00039	13	Cartilage development involved in endochondral bone morphogenesis
	0.00098	33	Extracellular matrix organization
	0.00098	34	Extracellular structure organization

### Sheet: KEGG
Supplementary Table S10 (Hbt vs. Hbc)
KEGG pathway enrichment of DE mRNAs
Direction	adj.Pval	nGenes	Pathways
Up regulated	1e-06	24	ECM-receptor interaction
	0.0038	35	Focal adhesion
	0.0078	16	P53 signaling pathway
	0.0092	153	Metabolic pathways

### Sheet: Disease.ZFIN
Supplementary Table S11 (Hbt vs. Hbc)
Disease.ZFIN enrichment of DE mRNAs
Direction	adj.Pval	nGenes	Pathways
Up regulated	3.2e-10	68	Alzheimer's disease
	1.2e-08	81	Type 2 diabetes mellitus
	4.9e-07	68	Myocardial infarction
	4.9e-07	36	Diabetic retinopathy
	5.6e-07	29	Parkinson's disease
	7.3e-07	27	Huntington's disease
	2.8e-06	69	Hypertension
	1.4e-05	13	Retinopathy of prematurity
	1.8e-05	18	Lung disease
	2.8e-05	28	Rheumatoid arthritis
	6.3e-05	35	Type 1 diabetes mellitus
