## Supplementary tables S12-S14 for "Genome-wide identification of novel long non-coding RNAs and their possible roles in hypoxic zebrafish brain"

### Sheet: Fb
Supplementary table S12
Disease.ZFIN enrichment of the lncRNA-mRNA co-expression network in the Fb region
adj.Pval	Genes	Pathways
0.0012	22	Alzheimer's disease
0.0041	17	Type 2 diabetes mellitus
0.0041	9	Acute myeloid leukemia
0.0041	14	Myocardial infarction
0.0069	2	Porencephaly
0.0069	14	Obesity
0.0069	10	Renal cell carcinoma
0.0069	4	Idiopathic pulmonary fibrosis

### Sheet: Mb
Supplementary table S13
Disease.ZFIN enrichment of the lncRNA-mRNA co-expression network in the Mb region
adj.Pval	Genes	Pathways
0.00011	17	Myocardial infarction
0.002	6	Atherosclerosis
0.002	3	Familial visceral amyloidosis
0.0026	2	Complement component 7 deficiency
0.0026	10	Congestive heart failure
0.0052	16	Type 2 diabetes mellitus

### Sheet: Hb
Supplementary table S14
Disease.ZFIN enrichment of the lncRNA-mRNA co-expression network in the Hb region
adj.Pval	Genes	Pathways
0.0073	25	Alzheimer's disease
0.0073	25	Hypertension
0.0073	7	Squamous cell carcinoma
0.0095	9	Pre-eclampsia
0.0095	8	Heart disease
0.0095	24	Type 2 diabetes mellitus
0.0095	19	Myocardial infarction
