## Supplementary table S15 for "Genome-wide identification of novel long non-coding RNAs and their possible roles in hypoxic zebrafish brain"

### Sheet: Sheet1
Supplementary Table 15. Sequences of the specific primer sets
		Gene	Forward primer (5'→3')	Reversed primer (5'→3')	Product length (bp)
Fb	lncRNA	MSTRG.1987	AGCCACATTGCCTACAGGAG	CACATGGCCAACAAATGCCA	150
		MSTRG.28608	GTGAAGACGATGGTGACGGT	GCTGCTGCGAGTTCATTTGT	87
		MSTRG.535	GTGTCTTATGAGGCATCTAGGGT	GGGATCACCTCTACTCTCCG	97
		MSTRG.70	GTCTGCTTACCGTGGTGTCA	CAAGCAATTCACACCGCTCC	138
	mRNA	clcn2c	GAGACCTGAGGTGTGTGAGC	TAACACACATTGGTCGCGGA	92
		mapta	TCTCTGAAAGTGTGGTCCGC	GTTAAAACAGCTCCGTCGGC	105
		rps8b	AGGGACGCAGAAAGAAGAGC	AGCTCTTTCCCCTCCAGGAT	136
		acsl5	ATTGCCAGGTTTCGCAGAGA	AGACTTCAGCCCTGCTTCAC	127
Mb	lncRNA	MSTRG.26654	ATCAGTGTTCGGAGTGGACG	TTGCGGGACAATCTCCAGTG	73
		MSTRG.17001	CGAGCAGTTAACGTGACCGT	AATAGCTCGCACGTCCACTC	83
		MSTRG.23990	TGTCCCGCAAATCACAGAGA	AACAGGCCCTCGCTTCAAAT	148
		MSTRG.12623	AATGTGAATGAACGGGGCCT	ACAGATCCGCAACCGTGAAT	109
	mRNA	mcl1b	GCACGAGCTCGCTTACAAAG	AGTTTGTGGTGCCATCGCTA	116
		per1a	GTACATCTCATCCCAGGCGG	AAAGGTGCTGACGTCCTGAG	103
		sirt4	CGTTCTCAAACCCGAGGTCA	CAGACTCGGCCAGCTTGTTA	86
		acsbg1	AGCTTGGTCTGGAGCAGTTC	GAGGCAAGCATCTGGTGAGT	140
Hb	lncRNA	MSTRG.1031	GAGGAAACGTCTGGCTGACA	TTAGTGCTGTCCGGTCCAAC	90
		MSTRG.8212	AATGAAACGTCCCGCTGTCT	TTGCTCTTTCAGGCTCAGGG	118
		MSTRG.5861	CCACACTGGAGGTGCTTAGG	GGTCACACTAGGAGCTGACG	90
		MSTRG.24808	GTGGCACAATCACTAGCAGC	TCCGATTTCCTTCCCGACAA	98
	mRNA	pou4f3	TCACCCTTTCAAGACGGACG	TGAGGTGGTGGTGATGATGC	125
		trib3	TTCTCCATCCGTGGCTTCAC	AAGCAGCTCACTGACAGTCC	129
		kctd8	ATGGTGGCCTGCAACTCTAC	GACTTGCGCTCCAGTTTTGG	137
		egr1	AAGTGAGATCAGCCTGGTGC	GGTTGCAAAGGCCTTGATGG	103
Endogenous control		metap1	TCATCCTTTGGGGATGTCGG	TGCCCTCAATCTCTTCAGCG	86
