## Supplementary tables S16-S17 for "Genome-wide identification of novel long non-coding RNAs and their possible roles in hypoxic zebrafish brain"

### Sheet: Synteny
Supplementary Table S16. List of the lncRNAs present in the syntenic locations between zebrafish and humans
lncRNA_ID
MSTRG.1020.2
MSTRG.1415.1
MSTRG.1524.1
MSTRG.1718.1
MSTRG.2321.1
MSTRG.2327.3
MSTRG.2329.1
MSTRG.2987.1
MSTRG.33663.1
MSTRG.33999.1
MSTRG.35210.1
MSTRG.35600.1
MSTRG.35601.1
MSTRG.35645.1
MSTRG.36943.1
MSTRG.54513.1
MSTRG.55537.20
MSTRG.56308.1
MSTRG.56309.1
MSTRG.56311.1
MSTRG.56311.2
MSTRG.56312.1
MSTRG.56503.1
MSTRG.56510.1
MSTRG.56614.1
MSTRG.56626.1
MSTRG.57933.2
MSTRG.57932.21
MSTRG.57932.22
MSTRG.57935.1
MSTRG.57942.1
MSTRG.57943.1
MSTRG.58268.1
MSTRG.58270.1
MSTRG.58276.1
MSTRG.58786.1
MSTRG.58787.1
MSTRG.59009.1
MSTRG.59035.1
MSTRG.59087.1
MSTRG.59094.1
MSTRG.59238.1
MSTRG.59244.1
MSTRG.59245.1
MSTRG.59248.1
MSTRG.62926.1
MSTRG.62928.1
MSTRG.62933.1
MSTRG.64446.1
MSTRG.64808.1
MSTRG.64867.1
MSTRG.66191.1
MSTRG.66195.1
MSTRG.9108.1
MSTRG.9191.6
MSTRG.9539.1
MSTRG.9540.2
MSTRG.8856.1
MSTRG.8875.1
MSTRG.8919.1
MSTRG.10290.1
MSTRG.10336.1
MSTRG.10403.7
MSTRG.10577.1
MSTRG.11343.4
MSTRG.11350.4
MSTRG.12027.2
MSTRG.12032.2
MSTRG.12936.3
MSTRG.12937.1
MSTRG.12938.2
MSTRG.12991.1
MSTRG.12984.1
MSTRG.14145.1
MSTRG.14146.1
MSTRG.14188.1
MSTRG.14193.1
MSTRG.31553
MSTRG.14328.1
MSTRG.14330.1
MSTRG.14813.1
MSTRG.14913.1
MSTRG.14914.1
MSTRG.14946.1
MSTRG.14966.1
MSTRG.14969.1
MSTRG.13664.1
MSTRG.13658.1
MSTRG.13628.2
MSTRG.13739.1
MSTRG.13741.1
MSTRG.13710.1
MSTRG.13710.2
MSTRG.26295.1
MSTRG.26379.1
MSTRG.26412.4
MSTRG.26413.2
MSTRG.26420.1
MSTRG.26443.1
MSTRG.26441.6
MSTRG.26487.1
MSTRG.26827.1
MSTRG.26866.3
MSTRG.26866.4
MSTRG.26870.1
MSTRG.27039.1
MSTRG.27040.1
MSTRG.27005.1
MSTRG.27125.1
MSTRG.27117.1
MSTRG.27161.1
MSTRG.27160.2
MSTRG.26682.3
MSTRG.26682.4
MSTRG.26683.1
MSTRG.26716.1
MSTRG.26716.2
MSTRG.26760.1
MSTRG.27551.4
MSTRG.27551.7
MSTRG.27551.8
MSTRG.27563.1
MSTRG.27565.1
MSTRG.27502.5
MSTRG.28604.1
MSTRG.28642.1
MSTRG.28675.1
MSTRG.28752.1
MSTRG.28788.1
MSTRG.28755.1
MSTRG.28820.1
MSTRG.28821.1
MSTRG.28822.1
MSTRG.28811.1
MSTRG.28824.1
MSTRG.28825.1
MSTRG.28856.1
MSTRG.30520.1
MSTRG.30537.1
MSTRG.30537.2
MSTRG.30544.4
MSTRG.30549.1
MSTRG.30560.1
MSTRG.30561.1
MSTRG.30569.1
MSTRG.30600.1
MSTRG.30603.1
MSTRG.31300.1
MSTRG.31305.1
MSTRG.31322.1
MSTRG.31323.1
MSTRG.31332.1
MSTRG.31330.5
MSTRG.31362.1
MSTRG.32031.4
MSTRG.32093.2
MSTRG.32083.1
MSTRG.32230.1
MSTRG.32275.1
MSTRG.32279.1
MSTRG.32327.1
MSTRG.32339.1
MSTRG.32697.4
MSTRG.32699.1
MSTRG.32724.1
MSTRG.5200 .1
MSTRG.32726.1
MSTRG.32833.1
MSTRG.32834.1
MSTRG.32771.1
MSTRG.32800.2
MSTRG.32809.1
MSTRG.32786.1
MSTRG.29462.1
MSTRG.29466.2
MSTRG.29492.1
MSTRG.29494.1
MSTRG.29555.1
MSTRG.29532.1
MSTRG.29600.2
MSTRG.32888.1
MSTRG.32893.1
MSTRG.32907.2
MSTRG.32972.3
MSTRG.33032.4
MSTRG.33056.1
MSTRG.33093.1
MSTRG.33261.1
MSTRG.33267.2
MSTRG.33408.2
MSTRG.33408.3
MSTRG.33408.4
MSTRG.33423.1
MSTRG.33479.3
MSTRG.33515.1
MSTRG.33611.1
MSTRG.33619.1
MSTRG.33663.1
MSTRG.33705.1
MSTRG.33752.1
MSTRG.50335.1
MSTRG.50336.1
MSTRG.50337.1
MSTRG.50339.1
MSTRG.50349.1
MSTRG.50395.1
MSTRG.50398.1
MSTRG.50599.1
MSTRG.50601.1
MSTRG.50661.1
MSTRG.50668.1
MSTRG.50669.1
MSTRG.50669.2
MSTRG.50622.2
MSTRG.50628.5
MSTRG.50642.1
MSTRG.50690.1
MSTRG.48581.9
MSTRG.48591.1
MSTRG.48653.1
MSTRG.48654.1
MSTRG.48653.2
MSTRG.48653.3
MSTRG.48655.2
MSTRG.48655.3
MSTRG.48656.1
MSTRG.48693.9
MSTRG.48688.1
MSTRG.48713.1
MSTRG.49690.1
MSTRG.49745.1
MSTRG.49761.1
MSTRG.49795.1
MSTRG.49827.1
MSTRG.49856.1
MSTRG.19346
MSTRG.49912.1
MSTRG.49930.1
MSTRG.51828.6
MSTRG.51835.1
MSTRG.51836.2
MSTRG.51836.3
MSTRG.51836.4
MSTRG.51836.5
MSTRG.51836.6
MSTRG.51595.1
MSTRG.51768.1
MSTRG.51764.1
MSTRG.51767.1
MSTRG.51825.2
MSTRG.51826.1
MSTRG.52144.1
MSTRG.52152.1
MSTRG.52192.1
MSTRG.52195.1
MSTRG.52195.2
MSTRG.52197.1
MSTRG.53480.8
MSTRG.53480.9
MSTRG.53507.1
MSTRG.53507.3
MSTRG.53507.2
MSTRG.53507.4
MSTRG.53507.5
MSTRG.53511.1
MSTRG.53512.1
MSTRG.67063.1
MSTRG.67064.1
MSTRG.67085.1
MSTRG.67203.1
MSTRG.67254.1
MSTRG.67325.1
MSTRG.67327.1
MSTRG.67330.1
MSTRG.67332.1
MSTRG.67336.1
MSTRG.67338.1
MSTRG.67702.1
MSTRG.67726.1
MSTRG.67744.1
MSTRG.67748.1
MSTRG.67819.1
MSTRG.67844.1
MSTRG.68202.1
MSTRG.68203.1
MSTRG.68205.1
MSTRG.68224.1
MSTRG.68338.1
MSTRG.68355.1
MSTRG.68370.1
MSTRG.70302.1
MSTRG.70309.1
MSTRG.70309.2
MSTRG.70650.1
MSTRG.70650.2
MSTRG.70680.1
MSTRG.70732.1
MSTRG.70753.1
MSTRG.70319.1
MSTRG.70319.2
MSTRG.70506.1
MSTRG.70506.2
MSTRG.70506.3
MSTRG.70506.4
MSTRG.70506.5
MSTRG.70473.2
MSTRG.70481.3
MSTRG.71957.1
MSTRG.71976.1
MSTRG.72014.1
MSTRG.72017.1
MSTRG.71997.1
MSTRG.72048.1
MSTRG.72141.1
MSTRG.72171.1
MSTRG.72181.1
MSTRG.72211.1
MSTRG.73576.1
MSTRG.73585.1
MSTRG.73585.2
MSTRG.73599.1
MSTRG.73656.1
MSTRG.65565.1
MSTRG.74017.2
MSTRG.74017.3
MSTRG.74000.1
MSTRG.74000.2
MSTRG.74008.5
MSTRG.74103.1
MSTRG.74194.1
MSTRG.74161.1
MSTRG.75039.1
MSTRG.75046.1
MSTRG.75111.1
MSTRG.75113.1
MSTRG.75121.1
MSTRG.75126.1
MSTRG.75150.1
MSTRG.75194.1
MSTRG.75203.1
MSTRG.75204.2
MSTRG.75204.1
MSTRG.74554.1
MSTRG.74439.1
MSTRG.74443.1
MSTRG.74572.1
MSTRG.76703.1
MSTRG.76831.1
MSTRG.76832.1
MSTRG.76833.1
MSTRG.76903.1
MSTRG.76915.1
MSTRG.76934.1
MSTRG.76947.1
MSTRG.76944.1
MSTRG.77019.1
MSTRG.78972.7
MSTRG.78992.1
MSTRG.78993.1
MSTRG.78984.1
MSTRG.79031.1
MSTRG.79079.1
MSTRG.79081.1
MSTRG.79083.1
MSTRG.79703.1
MSTRG.42026
MSTRG.79722.1
MSTRG.79681.1
MSTRG.79683.1
MSTRG.79681.14
MSTRG.48541
MSTRG.79692.4
MSTRG.79692.5
MSTRG.80276.1
MSTRG.80280.1
MSTRG.80281.1
MSTRG.80293.10
MSTRG.4526.2
MSTRG.4528.1
MSTRG.27237
MSTRG.30829
MSTRG.4630.1
MSTRG.4674.1
MSTRG.4705.8
MSTRG.25821
MSTRG.4741.1
MSTRG.4934.1
MSTRG.5169.1
MSTRG.5183.1
MSTRG.5064.1
MSTRG.6348.1
MSTRG.6348.2
MSTRG.6354.1
MSTRG.6354.2

### Sheet: Genomic_feature
Supplementary Table S17. Genomic features of the potentially conserved lncRNAs
lncRNA_ID	Location	Strandedness	Type
MSTRG.64808	chr5:49731332-49732685	-	intergenic
MSTRG.65565	chr5:62606384-62607661	+	intergenic
MSTRG.48541	chr23:44703529-44704304	+	intergenic
MSTRG.27237	chr17:52504815-52505214	+	antisense
MSTRG.30829	chr19:4196823-4197883	+	intronic
MSTRG.19346	chr15:21470480-21474116	+	intergenic
MSTRG.42026	chr21:23233752-23234971	-	intronic
MSTRG.25821	chr17:25193354-25194871	+	intergenic
MSTRG.31553	chr19:17237345-17258594	-	intergenic
MSTRG.5200	chr10:30608822-30610580	-	intergenic
